# YAP1 and QSER1 are Key Modulators of Embryonic Signaling Pathways in the Mammalian Epiblast

**DOI:** 10.1101/2025.06.16.659935

**Authors:** Elizabeth Abraham, Thomas Roule, Aidan Douglas, Emily Megill, Olivia M. Pericak, Jordan E. Howe, Carmen Choya-Foces, Joanne F. Garbincius, Henry M. Cohen, Paula Roig-Flórez, Mikel Zubillaga, Mark D. Andrake, Seonhee Kim, John W. Elrod, Naiara Akizu, Conchi Estaras

## Abstract

YAP1 signaling is essential for development but its specific roles in early embryogenesis remain poorly understood. To shed light on this, we analyzed YAP1’s role in regulating the pluripotency of the mammalian epiblast, using scRNAseq approaches. Conditional deletion of *Yap1* in the mouse epiblast (*Sox2*-Cre) altered the expression of signaling genes, including *Nodal*, *Wnt3*, and *Fgf8*. Accordingly, *Yap1* loss led to enhanced differentiation of the epiblast toward primitive streak lineages, as evidenced by the upregulation of T/*Brachyury* and *Eomes* genes. Furthermore, a proximity labeling assay in human pluripotent stem cells, followed by biochemical assays and molecular modeling predictions, revealed that YAP1 cooperates with QSER1 protein to regulate lineage genes. Our analysis shows that YAP1:TEAD4 enhancers recruit QSER1 to prevent RNA Polymerase II recruitment. Accordingly, QSER1 depletion, similar to YAP1, increases NODAL gene expression and leads to hyperactive NODAL signaling in human 2D-gastruloids. Overall, our findings define a role of YAP1 in the epiblast in vivo and uncovered an interplay with QSER1 controlling the activity of developmental signaling pathways in pluripotent cells.
