## Supplementary material for "YAP1 and QSER1 are Key Modulators of Embryonic Signaling Pathways in the Mammalian Epiblast": Table EV4

### Sheet: Table Legend
Table EV4 - Kegg Pathway enrichment for QSER1:YAP1 cobound genes

### Sheet: KEGG
Term	Overlap	P.value	Adjusted.P.value	Old.P.value	Old.Adjusted.P.value	Odds.Ratio	Combined.Score	Genes	type	logAdjP
TGF-beta signaling pathway	14/94	0.00131435381924188	0.0354875531195306	0	0	2.78217317487267	18.4580778845973	TGIF1;SMAD2;SMAD3;ROCK1;INHBA;BMP7;THSD4;ACVR2A;BMP4;BMP2;ID1;ID3;NEO1;NODAL	up	1.44992394439207
Rap1 signaling pathway	25/210	0.000763197351708967	0.022895920551269	0	0	2.15648810764492	15.4792584989598	DOCK4;FLT1;PDGFB;ADCY2;FGF1;EFNA5;GNAI1;IGF1R;SIPA1L1;CDH1;AKT3;MAGI1;INSR;MAGI2;PGF;TIAM1;PLCB4;PARD3;ID1;RAPGEF1;RAPGEF2;CALM2;FGFR2;EPHA2;FGFR1	up	1.64024189058139
Cell adhesion molecules	20/148	0.000506828697274426	0.0171054685330119	0	0	2.49040102389078	18.8955130453933	NTNG1;CNTNAP2;NLGN1;NLGN4X;CADM1;NEGR1;SDC2;NRXN1;NRXN3;PTPRM;VCAN;ALCAM;CDH2;CDH1;CLDN9;NRCAM;CD226;LRRC4C;NEO1;NECTIN2	up	1.76686502562888
Basal cell carcinoma	12/63	0.0002994301188959	0.0115494474431276	0	0	3.74017946161515	30.3464303908321	BMP4;GSK3B;TCF7L2;TCF7L1;BMP2;FZD2;SMO;GADD45B;FZD7;FZD8;AXIN2;GLI2	up	1.93743879310006
Arrhythmogenic right ventricular cardiomyopathy	14/77	0.000162455854647859	0.00731051345915365	0	0	3.53612525938502	30.8530615532638	RYR2;TCF7L2;TCF7L1;ITGB5;LAMA2;CACNA2D1;CACNA1C;SLC8A3;CACNB4;CDH2;LMNA;CTNNA3;CTNNA2;CACNG3	up	2.13605211898661
Pathways in cancer	54/531	8.87373331552441e-05	0.00479181599038318	0	0	1.82355671983287	17.0134739448649	GSK3B;FGF1;ETS1;GLI2;IGF1R;CDH1;AKT3;PIM1;RALBP1;IL4R;DAPK1;DCC;AXIN2;PGF;RUNX1;MSH6;PLCB4;SMO;COL4A2;LAMA5;ROCK1;LAMA2;CUL2;LAMA3;PDGFB;MGST2;XIAP;ADCY2;CSF2RA;FOXO1;GNAI1;CTNNA3;CTNNA2;RUNX1T1;SMAD2;TCF7L2;TCF7L1;FZD2;SMAD3;GADD45B;CDKN2A;TXNRD2;FZD7;ZBTB16;FZD8;BMP4;MAPK10;BMP2;CDK6;CXCL12;CALM2;FGFR2;BCL2L1;FGFR1	up	2.31949986755855
Adherens junction	14/71	6.50065180095567e-05	0.00438793996564508	0	0	3.90959997617133	37.6925433537223	TCF7L2;TCF7L1;SMAD3;INSR;PTPRM;PTPRJ;IGF1R;TJP1;CDH1;PARD3;CTNNA3;CTNNA2;NECTIN2;FGFR1	up	2.35773932293129
Axon guidance	27/182	1.07588273403141e-05	0.000968294460628266	0	0	2.78904056486225	31.9060216080986	ROBO2;GSK3B;ROCK1;SEMA3A;EFNA5;GNAI1;PAK1;RGS3;ABLIM2;DPYSL2;NCK2;LRRC4C;NEO1;PAK4;NTNG1;EPHA6;SEMA4D;DCC;NFATC2;UNC5D;BMP7;CXCL12;SMO;PARD3;PLXNB2;EPHA3;EPHA2	up	3.01399255263033
Signaling pathways regulating pluripotency of stem cells	24/143	3.84017597331223e-06	0.000518423756397151	0	0	3.22706342811097	40.2414563132424	SMAD2;GSK3B;ZFHX3;FZD2;SMAD3;FZD7;ESRRB;FZD8;INHBA;AXIN2;ACVR2A;TBX3;IGF1R;BMP4;ZIC3;AKT3;ID1;ID3;HOXA1;HOXB1;JARID2;FGFR2;NODAL;FGFR1	up	3.28531510544804
Hippo signaling pathway	32/163	1.97215207330259e-09	5.32481059791698e-07	0	0	3.93303500921295	78.8343061881025	YAP1;GSK3B;PATJ;WWC1;FGF1;SAV1;GLI2;PAK1;CDH1;CTNNA3;CTNNA2;TEAD1;TEAD3;SMAD2;TEAD4;TCF7L2;TCF7L1;FZD2;SMAD3;FZD7;FZD8;CSNK1E;AXIN2;WTIP;BMP7;BMP4;BMP2;DLG2;DCHS2;PARD3;ID1;AJUBA	up	6.27369583535259
