## Supplementary material for "YAP1 and QSER1 are Key Modulators of Embryonic Signaling Pathways in the Mammalian Epiblast": Table EV5

### Sheet: Table Legend
Table EV5. Genotyping protocol for Cre, flox, and SRY

### Sheet: Genotyping 
Genotyping primers	Forward	Reverse	Species
Flox primers	CCATTTGTCCTCATCTCTTACTAAC	GATTGGGCACTGTCAATTAATGGGCTT	mouse
		CAGTCTGTAACAACCAGTCAGGGATAC
CRE	GGCGTTTTCTGAGCATACTT	CTACACCAGAGACGGAAATCCA	mouse
SRY	TTGTCTAGAGAGCATGGAGGGCCATGTCAA	CCACTCCTCTGTGACACTTTAGCCCTCCGA	mouse
Genotyping PCR Programs
YAP FLOX PCR Program:
PCR:
1- 95C for 3:00
2- 95C for 0:45
3- 58C for 0:45
4- 72C for 0:45
5- Go to step 2 35x
6- 72C for 10:00
7- 4C hold until needed
CRE PCR Program:
1- 95C for 3:00
2- 95C for 0:30
3- 55C for 0:30
4- 72C for 0:30
5- Go to step 2 34x
6- 72C for 10:00
7- 4C hold until needed
SRY PCR Program:
1- 93C for 1:00
2- 93C for 0:20
3- 68C for 3:00
4- Go to step 2 30x
5- 4C hold until needed
