## Supplementary material for "YAP1 and QSER1 are Key Modulators of Embryonic Signaling Pathways in the Mammalian Epiblast": Table EV6

### Sheet: Table Legend
Table EV6. qPCR primer designs for mouse and human samples

### Sheet: qPCR primers
ChIP-qPCR primers	Forward	Reverse	Species
hNODAL-14KbenhancerYAPBS	CCAACCACCCTCAGAGTCTT	TCCCAAGTGTCCAGAGGTTT	human
hRPS23ChIPexon	TGTCGTGGACTTCGTACTGC	ATGCCACTTCTGGTCTCGTC	human
hNegcontrolregion	GCCTCAGGTGATCCTCTCAC	GGCATTGTGGCATGTAACTG	human
hCDX2QSER1BS	TGGTGAGATGCTATGAGGGG	CATCTGAATGGCCAGGTGCT	human
hSMAD2QSER1BS	TCCGGGACCTTTTGTTCCTT	TGTTTTCAGTTCCGCCTCCA	human
hCITED2QSER1BS	GAATTCCAGTCCGCGCTTTC	GCTACCAAGAGCTGCAAACG	human
hPDX1QSER1BS	CTCAGGGCTTCGGACACTAC	CATGTCCCTACTCGGCTTCC	human
hPAX6QSER1BS	CCGTTCACCTTCCAGCCTAA	TCCCATCGTCAGATGGTCCT	human
hEomesQSER1BS	GTACGGGAAGAGTGAGCAGG	AGCGGTACTACCTCCAGTCC	human
hINHBAQSER1BSChIP	GGTACATCCTTTGGGAGGGC	TAGTGAGGAGTTCCCCCACC	human
hFZD2QSER1BSChIPFw	CCCCCATCCACAAGGTAGGA	GAAAGAGATCAGGGCCGCAG	human
hOTX2QSER1BSChIP	AGGGGCTGGTTTACTGCTTC	GGGAGTGTCTGCAAGTCCTT	human
hSMARCAQSER1BSChIPFwd	ACTTCAAGGGGGCAAAGGAG	CTGGCCCAATGTGTGTGTTG	human
hETV4QSER1BSChIPFwd	ATGTGAGAAGTGGCTTGGGG	GCAACCTGGGCAAAGAACAG	human
hSOX13QSER1BSChIPFwd	TCCAGCTGCCACCTTTCTTC	GGAGAGTGGAGGGAACTGAATT	human
hSHBQSER1BSChIPFwd	AATCCCCCTTTGTCTGCCTG	CTGTGTGCTAAACCTCCCGT	human
hPAX7QSER1BSChIPFwd	AAGAAGGCGTGGAGAAGAGG	GGCCAAAGTTTCCGAGCCC	human
cDNA qPCR primers	Forward	Reverse	Species
hNODALcDNA	GAGATTTTCCACCAGCCCAAA	AGGTGACCTGGGACAAAGTG	human
hRPS23cDNA	TGTCGTGGACTTCGTACTGC	ATGCCACTTCTGGTCTCGTC	human
hYAP1cDNA	TGTCCCAGATGAACGTCACA	TATTCTGCTGCACTGGTGGA	human
hQSER1cDNA	GGCTGCTGCTTCAGGAACTA	AGGCCGCTGATGGTGTTTAA	human
hCTGFcDNA	GGCTTACCGACTGGAAGACA	CCAGGCAGTTGGCTCTAATC	human
hWnt3cDNA	GACCACATGCACCTCAAATG	CAGCAGGTCTTCACCTCACA	human
hOTX2cDNA	GCA GAG GTC CTA TCC CAT GA	CTG GGT GGA AAG AGA AGC TG	human
mGAPDHcDNA	ATGGTGAAGGTCGGTGTGA	GAATTTGCCGTGAGTGGAGT	mouse
mYAP1cDNA	AGGAGAGACTGCGGTTGAAA	ATCCCAGGAGAAGACACTGC	mouse
mCTGFcDNA	CAGTGGAGTTCAAATGCCCC	CAGTTGTAATGGCAGGCACA	mouse
mNODALcDNA	CGCATCCTTCTTCTTCAAGC	GAGGCTGCGGATGATGTC	mouse
mEOMEScDNA	TAT CCC TAC GGC CAG GGT TC	CCC AAT CCT CCA CAA GAC CC	mouse
mT/BracDNA	ACC CAG ACT CGC CCA ATT TT	CCC CCT CCA TTG AGC TTG TT	mouse
mFoxa2cDNA	CAG GTC ATG CAC TAC CCA GG	GGG CCT GAA AGC CAT CTT CT	mouse
mOTX2cDNA	ATT TAC TAG GGC ACA GCT CGA CG	TGG CAA GTT GAT TTT CAG TGC C	mouse
